# A systematic evaluation of 41 DNA methylation predictors across 101 data preprocessing and normalization strategies highlights considerable variation in algorithm performance

**DOI:** 10.1101/2021.09.29.462387

**Authors:** Anil P.S. Ori, Ake T Lu, Steve Horvath, Roel A Ophoff

## Abstract

**Background:** DNA methylation (DNAm) based predictors hold great promise to serve as clinical tools for health interventions and disease management. While these algorithms often have high prediction accuracy and are associated with many disease-related phenotypes, the reliability of their performance remains to be determined. We therefore conducted a systematic evaluation across 101 different data processing strategies that preprocess and normalize DNAm data and assessed how each analytical strategy affects the reliability and prediction accuracy of 41 DNAm-based predictors.

**Results:** Our analyses were conducted in a large EPIC DNAm sample of the Jackson Heart Study (N=2,053) that included 146 pairs of technical replicate samples. By estimating the average absolute agreement between replicate pairs, we show that 32 out of 41 predictors (78%) demonstrate excellent test-retest reliability when appropriate data processing and normalization steps are implemented. Across all pairs of predictors, we find a moderate correlation in performance across analytical strategies (mean rho=0.40, SD=0.27), highlighting significant heterogeneity in performance across algorithms within a choice of an analytical pipeline. (Un)successful removal of technical variation furthermore significantly impacts downstream phenotypic association analysis, such as all-cause mortality risk associations.

**Conclusions:** We show that DNAm-based algorithms are sensitive to technical variation. The right choice of data processing and normalization pipeline is important to achieve reproducible estimates and improve prediction accuracy in downstream phenotypic association analyses. For each of the 41 DNAm predictors, we report its test-retest reliability and provide the best performing analytical strategy as a guideline for the research community. As DNAm-based predictors become more and more widely used, both for research purposes as well as for clinic applications, our work helps improve their performance and standardize their implementation.
