## Supplemental Table 4 for "A systematic evaluation of 41 DNA methylation predictors across 101 data preprocessing and normalization strategies highlights considerable variation in algorithm performance"

Predictor	Reference	Trained Phenotype	Number of CpGs	Sample size	Array compatibility
HannumAge	Hannum 2013	Chronological age	71	656	450K
HorvathAge	Horvath 2013	Chronological age	353	3931	27K/450K
PlasmaBlast	Horvath 2013	Plasma B cell fraction	NA	NA	NA
CD8pCD28nCD45RAn	Horvath 2013	Specific T-cell fraction	NA	NA	NA
CD8naive	Horvath 2013	CD8 T-cell fraction	NA	NA	NA
WeidnerAge	Weidner 2014	Chronological age	3	575	27K
LinAge	Lin 2015	Chronological age	99	656	450K
VidalBraloAge	Vidal-Bralo 2016	Chronological age	8	390	27K
BioAge4HAStatic	Chen 2016	Chronological age	NA	NA	450K
epiTOC	Yang 2016	Mitotic divisions	385	650	450K
ZhangMortality	Zhang 2017	Mortality	10	1000	450K
MiAge	Young 2018	Mitotic divisions	268	4020	450K
SkinBloodAge	Horvath 2018	Chronological age	391	896	450K/EPIC
PhenoAge	Levine 2018	Mortality, chronological age	513	456	27K/450K/EPIC
Alcohol	McCartney 2018	Alcohol (units per week)	450	2819	EPIC
BMI	McCartney 2018	BMI (kg/m2)	1109	5036	EPIC
BodyFat	McCartney 2018	Body fat (%)	968	4950	EPIC
Cholesterol	McCartney 2018	Total cholesterol (mmol/L)	204	4200	EPIC
Education	McCartney 2018	Educational attainment (years)	373	4804	EPIC
HDL	McCartney 2018	HDL cholesterol (mmol/L)	737	4192	EPIC
HDLratio	McCartney 2018	Total:HDL cholesterol ratio	412	4192	EPIC
LDL	McCartney 2018	LDL with remnant cholesterol (mmol/L)	233	4192	EPIC
Smoking_McCartney	McCartney 2018	Smoking (current/ever/never)	233	3444	EPIC
WHR	McCartney 2018	Waist-to-hip ratio	226	4984	EPIC
CD8T	Salas 2018	CD8+ T-cell fraction	50	6	EPIC
CD4T	Salas 2018	CD4+ T-cell fraction	50	7	EPIC
NK	Salas 2018	Natural killer cell fraction	50	6	EPIC
Bcell	Salas 2018	B-lymphocyte cell fraction	50	6	EPIC
Mono	Salas 2018	Monocyte cell fraction	50	6	EPIC
Neu	Salas 2018	Neutrophil cell fraction	50	6	EPIC
DNAmTL	Lu 2019	Telomere length	140	2256	450K/EPIC
GrimAge	Lu 2019	Mortality	1030	1731	450K/EPIC
GDF_15	Lu 2019	GDF-15 serum protein	137	1731	450K/EPIC
ADM	Lu 2019	ADM serum protein	186	1731	450K/EPIC
B2M	Lu 2019	B2M serum protein	91	1731	450K/EPIC
PAI_1	Lu 2019	PAI-1 serum protein	211	1731	450K/EPIC
TIMP_1	Lu 2019	TIMP-1 serum protein	42	1731	450K/EPIC
Cystatin_C	Lu 2019	Cystatin C serum protein	87	1731	450K/EPIC
Leptin	Lu 2019	Leptin serum protein	187	1731	450K/EPIC
Smoking_Lu	Lu 2019	Smoking pack-years	172	1731	450K/EPIC
ZhangAge	Zhang 2019	Chronological age	514	13566	450K/EPIC
