## Supplemental Table 6 for "A systematic evaluation of 41 DNA methylation predictors across 101 data preprocessing and normalization strategies highlights considerable variation in algorithm performance"

pipelinenumber	pipelinename	rank_median	rank_min	rank_max
49	ENmix: oob_relic_q1_rcp	15	1	91
52	ENmix: oob_nodye_q1_rcp	16	3	96
46	ENmix: oob_mean_q1_rcp	18	3	97
37	ENmix: oob_mean_nonorm_rcp	19	2	78
42	ENmix: neg_relic_nonorm_rcp	19	1	79
64	ENmix: oob_mean_q3_rcp	20	1	93
70	ENmix: oob_nodye_q3_rcp	20	2	89
43	ENmix: oob_nodye_nonorm_rcp	21	1	87
61	ENmix: oob_nodye_q2_rcp	21	1	78
39	ENmix: neg_mean_nonorm_rcp	22	1	77
55	ENmix: oob_mean_q2_rcp	22	1	92
4	ENmix: oob_relic_nonorm_norcp	23	2	88
45	ENmix: neg_nodye_nonorm_rcp	23	1	88
51	ENmix: neg_relic_q1_rcp	23	1	71
57	ENmix: neg_mean_q2_rcp	26	1	84
60	ENmix: neg_relic_q2_rcp	26	2	73
100	Cross: noob_dyecorr_BMIQ	26	1	101
50	ENmix: est_relic_q1_rcp	27	1	78
101	Cross: noob_nodyecorr_BMIQ	27	2	98
40	ENmix: oob_relic_nonorm_rcp	28	1	98
48	ENmix: neg_mean_q1_rcp	29	1	92
54	ENmix: neg_nodye_q1_rcp	29	2	90
59	ENmix: est_relic_q2_rcp	30	4	78
63	ENmix: neg_nodye_q2_rcp	30	7	74
69	ENmix: neg_relic_q3_rcp	30	1	72
58	ENmix: oob_relic_q2_rcp	31	1	99
66	ENmix: neg_mean_q3_rcp	32	1	88
47	ENmix: est_mean_q1_rcp	33	1	95
53	ENmix: est_nodye_q1_rcp	33	2	94
41	ENmix: est_relic_nonorm_rcp	34	1	85
56	ENmix: est_mean_q2_rcp	34	6	87
62	ENmix: est_nodye_q2_rcp	35	3	86
67	ENmix: oob_relic_q3_rcp	35	1	96
38	ENmix: est_mean_nonorm_rcp	36	10	85
44	ENmix: est_nodye_nonorm_rcp	36	9	91
72	ENmix: neg_nodye_q3_rcp	36	4	82
68	ENmix: est_relic_q3_rcp	37	3	81
89	Minfi: noob_dyecorr	37	1	99
6	ENmix: neg_relic_nonorm_norcp	39	2	88
71	ENmix: est_nodye_q3_rcp	39	7	91
92	Minfi: funnorm_bg_dyecorr	40	3	100
1	ENmix: oob_mean_nonorm_norcp	41	5	84
65	ENmix: est_mean_q3_rcp	41	13	93
22	ENmix: oob_relic_q2_norcp	42	4	94
31	ENmix: oob_relic_q3_norcp	45	6	90
90	Minfi: noob_nodyecorr	45	3	97
5	ENmix: est_relic_nonorm_norcp	46	1	97
7	ENmix: oob_nodye_nonorm_norcp	48	6	93
19	ENmix: oob_mean_q2_norcp	48	10	94
24	ENmix: neg_relic_q2_norcp	49	7	94
33	ENmix: neg_relic_q3_norcp	49	8	95
28	ENmix: oob_mean_q3_norcp	50	11	93
93	Minfi: funnorm_bg_nodyecorr	51	3	97
32	ENmix: est_relic_q3_norcp	52	12	99
3	ENmix: neg_mean_nonorm_norcp	53	2	89
13	ENmix: oob_relic_q1_norcp	53	6	86
23	ENmix: est_relic_q2_norcp	54	3	101
87	Minfi: illumina_bg_normcontrol	54	1	86
10	ENmix: oob_mean_q1_norcp	56	6	100
88	Minfi: illumina_nobg_normcontrol	56	1	98
14	ENmix: est_relic_q1_norcp	58	4	98
16	ENmix: oob_nodye_q1_norcp	58	15	92
15	ENmix: neg_relic_q1_norcp	61	5	93
34	ENmix: oob_nodye_q3_norcp	61	16	90
2	ENmix: est_mean_nonorm_norcp	63	2	95
25	ENmix: oob_nodye_q2_norcp	63	15	93
21	ENmix: neg_mean_q2_norcp	64	4	96
30	ENmix: neg_mean_q3_norcp	65	3	93
83	WateRmelon: raw_BMIQ	66	2	95
20	ENmix: est_mean_q2_norcp	67	12	101
29	ENmix: est_mean_q3_norcp	67	8	100
11	ENmix: est_mean_q1_norcp	68	2	101
17	ENmix: est_nodye_q1_norcp	68	15	100
12	ENmix: neg_mean_q1_norcp	70	7	91
8	ENmix: est_nodye_nonorm_norcp	71	16	98
9	ENmix: neg_nodye_nonorm_norcp	72	15	96
18	ENmix: neg_nodye_q1_norcp	72	19	94
91	Minfi: funnorm_nobg_nodyecorr	75	4	100
84	WateRmelon: raw_PBC	76	4	101
35	ENmix: est_nodye_q3_norcp	77	18	97
86	Minfi: illumina_bg_nonorm	77	11	97
26	ENmix: est_nodye_q2_norcp	79	36	99
97	Minfi: illumina_bg_quantile_nostrat	80	21	99
27	ENmix: neg_nodye_q2_norcp	81	29	98
36	ENmix: neg_nodye_q3_norcp	81	21	99
99	Minfi: illumina_bg_SWAN	81	10	99
82	WateRmelon: nasen	82	2	97
73	WateRmelon: dasen	83	11	97
95	Minfi: raw_quantile_nostrat	83	26	97
85	Raw data	85	7	100
74	WateRmelon: naten	86	1	97
79	WateRmelon: danen	86	1	101
76	WateRmelon: nanes	87	1	100
80	WateRmelon: daten1	88	18	99
81	WateRmelon: daten2	88	23	98
98	Minfi: raw_SWAN	88	8	101
77	WateRmelon: danes	90	3	101
75	WateRmelon: nanet	94	35	101
78	WateRmelon: danet	94	18	101
94	Minfi: raw_quantile_strat	100	39	101
96	Minfi: illumina_bg_quantile_strat	100	50	101
